# Fine mapping spatiotemporal mechanisms of genetic variants underlying cardiac traits and disease

**DOI:** 10.1101/2021.09.01.458619

**Authors:** Matteo D’Antonio, Timothy D. Arthur, Jennifer P. Nguyen, Hiroko Matsui, Agnieszka D’Antonio-Chronowska, Kelly A. Frazer

**Affiliations:** Department of Pediatrics, University of California San Diego, La Jolla, CA, 92093, USA; Department of Biomedical Informatics, University of California, San Diego, La Jolla, CA, 92093, USA; Biomedical Sciences Graduate Program, University of California, San Diego, La Jolla, CA 92093, USA; Bioinformatics and Systems Biology Graduate Program, University of California, San Diego, La Jolla, CA, 92093, USA; Institute of Genomic Medicine, University of California San Diego, 9500 Gilman Dr, La Jolla, CA, 92093, USA

## Abstract

The causal variants and genes underlying thousands of cardiac GWAS signals have yet to be identified. Here, we leveraged spatiotemporal information on 966 RNA-seq cardiac samples and performed an expression quantitative trait locus (eQTL) analysis detecting eQTLs considering both eGenes and eIsoforms. We identified 2,578 eQTLs associated with a specific developmental stage-, tissue- and/or cell type. Colocalization between eQTL and GWAS signals of five cardiac traits identified variants with high posterior probabilities for being causal in 210 GWAS loci. Pulse pressure GWAS loci were enriched for colocalization with fetal- and smooth muscle- eQTLs; pulse rate with adult- and cardiac muscle- eQTLs; and atrial fibrillation with cardiac muscle- eQTLs. Fine mapping identified 79 credible sets with five or fewer SNPs, of which 15 were associated with spatiotemporal eQTLs. Our study shows that many cardiac GWAS variants impact traits and disease in a developmental stage-, tissue- and/or cell type-specific fashion.
