## Supplementary material for "Fine mapping spatiotemporal mechanisms of genetic variants underlying cardiac traits and disease": Table S5

Phenotype	Cell type (eQTL)	Cell type (snATAC)	Estimate	Confidence interval (2.5%)	Confidence interval (97.5%)	P-value (t-test)
Gene	cardiac muscle	Ventricular Cardiomyocyte	0.486380243228332	0.364480942016169	0.608279544440494	4.76353922634266e-14
Gene	cardiac muscle	Atrial Cardiomyocyte	0.369973108760509	0.246627242893161	0.493318974627858	8.35768113764875e-09
Gene	cardiac muscle	Smooth Muscle	-0.0881516778769397	-0.181065360733231	0.00476200497935184	0.0628857365353989
Gene	cardiac muscle	Macrophage	-0.353821593035773	-0.436371941804745	-0.271271244266802	8.13127170987523e-16
Gene	cardiac muscle	Lymphocyte	0.0566487342064673	-0.0770493506585545	0.190346819071489	0.405272778747476
Gene	cardiac muscle	Endothelial	-0.0103302008354681	-0.104116587387061	0.0834561857161247	0.828641885845742
Gene	cardiac muscle	Fibroblast	-0.255329038646629	-0.334412359361301	-0.176245717931958	6.42361691326775e-10
Gene	cardiac muscle	Nervous	-0.0668172338549398	-0.177951412933295	0.0443169452234156	0.237854467920121
Gene	cardiac muscle	Adipocyte	-0.138552341945558	-0.237823241737397	-0.0392814421537201	0.00635713097128116
Gene	smooth muscle	Ventricular Cardiomyocyte	-0.0113797592462191	-0.132248395741875	0.109488877249437	0.853211376599803
Gene	smooth muscle	Atrial Cardiomyocyte	-0.101884454862005	-0.21101442600744	0.00724551628342909	0.067180538240866
Gene	smooth muscle	Smooth Muscle	0.126561975458499	0.0246841016485204	0.228439849268477	0.0150440504165259
Gene	smooth muscle	Macrophage	-0.0739280120529787	-0.184556713439072	0.0367006893331151	0.189621791415831
Gene	smooth muscle	Lymphocyte	0.179989090869723	0.0439728991690717	0.316005282570374	0.00964192103560714
Gene	smooth muscle	Endothelial	0.0503484086123637	-0.0486674919681009	0.149364309192828	0.317986370299422
Gene	smooth muscle	Fibroblast	0.0697217689262147	-0.0254213158776858	0.164864853730115	0.150415656650052
Gene	smooth muscle	Nervous	-0.101775595258346	-0.210831410756016	0.00728022023932402	0.067286551631622
Gene	smooth muscle	Adipocyte	-0.137653422447251	-0.237174777310826	-0.0381320675836763	0.00684394739188555
Gene	endocardial	Ventricular Cardiomyocyte	-0.0597700047995409	-0.366926147486467	0.247386137887385	0.698152896282293
Gene	endocardial	Atrial Cardiomyocyte	-0.0667322169113828	-0.368245712663834	0.234781278841068	0.659209583185217
Gene	endocardial	Smooth Muscle	0.0666892142368907	-0.177395081075565	0.310773509549346	0.586327127685729
Gene	endocardial	Macrophage	-0.0954407194429468	-0.340289711382747	0.149408272496854	0.438178261361958
Gene	endocardial	Lymphocyte	0.124011936294877	-0.225581590869605	0.47360546345936	0.480273144709465
Gene	endocardial	Endothelial	-0.0281487429592469	-0.290281789736905	0.233984303818411	0.830459296231662
Gene	endocardial	Fibroblast	0.107307499485542	-0.157960705717783	0.372575704688868	0.421163721427555
Gene	endocardial	Nervous	0.172981900079672	-0.13833829257138	0.484302092730725	0.270429089243117
Gene	endocardial	Adipocyte	-0.220898865983865	-0.451957325677089	0.0101595937093581	0.0605846764921788
Gene	immune	Ventricular Cardiomyocyte	-0.0614097566777051	-0.222927052021952	0.100107538666542	0.454372549184582
Gene	immune	Atrial Cardiomyocyte	-0.217699458441044	-0.359120953045698	-0.0762779638363905	0.00271440194913828
Gene	immune	Smooth Muscle	0.166846412895438	0.0370406475274469	0.296652178263429	0.0120136544552589
Gene	immune	Macrophage	-0.000630893693818707	-0.144018794183156	0.142757006795519	0.993087443872813
Gene	immune	Lymphocyte	0.135677890199565	-0.0446522181876697	0.3160079985868	0.139513592301156
Gene	immune	Endothelial	0.111525233008806	-0.0181163218138127	0.241166787831426	0.0913928091316078
Gene	immune	Fibroblast	0.10327169952283	-0.0220393497973574	0.228582748843017	0.105739892441888
Gene	immune	Nervous	-0.0779558133495952	-0.223759862761849	0.0678482360626585	0.293082776314355
Gene	immune	Adipocyte	-0.159625313464476	-0.288321431521148	-0.0309291954078044	0.0153079332636266
Gene	endothelial	Ventricular Cardiomyocyte	0.450717719485345	-1.04843172379894	1.94986716276963	0.500128138622377
Gene	endothelial	Atrial Cardiomyocyte	0.194945002231382	-1.05658621466756	1.44647621913032	0.723516431272546
Gene	endothelial	Smooth Muscle	0.331389982038805	-0.446483887050973	1.10926385112858	0.347299015535539
Gene	endothelial	Macrophage	-0.28285729800069	-0.668216468184374	0.102501872182994	0.12620539778817
Gene	endothelial	Lymphocyte	-0.325643897628853	-1.18789029924891	0.5366025039912	0.401490180091285
Gene	endothelial	Endothelial	-0.184090961803761	-0.784150876257972	0.415968952650451	0.491717826863109
Gene	endothelial	Fibroblast	0.16505875357322	-0.639986840987122	0.970104348133562	0.642607259964123
Gene	endothelial	Nervous	-0.0180249748688407	-0.966279929487384	0.930229979749702	0.965404016563775
Gene	endothelial	Adipocyte	-0.331494325026606	-0.882497788077169	0.219509138023956	0.19784839904433
Gene	fibroblast	Ventricular Cardiomyocyte	-0.216246652518424	-0.394965041370757	-0.0375282636660914	0.0181027049334634
Gene	fibroblast	Atrial Cardiomyocyte	-0.243595010064615	-0.4175704261557	-0.0696195939735301	0.00642571344901262
Gene	fibroblast	Smooth Muscle	0.0194499820028635	-0.12803844480206	0.166938408807787	0.794583862978234
Gene	fibroblast	Macrophage	0.118854044014289	-0.0668139147131719	0.304522002741749	0.207617829516531
Gene	fibroblast	Lymphocyte	0.383619392266889	0.140890476723907	0.626348307809871	0.00218142538303895
Gene	fibroblast	Endothelial	0.171628504113062	-0.00374808320004339	0.347005091426167	0.0550258615865601
Gene	fibroblast	Fibroblast	-0.0309378500011721	-0.166100542519648	0.104224842517304	0.651420073830522
Gene	fibroblast	Nervous	-0.222657930654195	-0.410959974592199	-0.0343558867161901	0.0208421544812583
Gene	fibroblast	Adipocyte	0.0198855208413028	-0.160456910443261	0.200227952125866	0.827656795092681
Gene	cardiac neuron	Ventricular Cardiomyocyte	-0.124380595787499	-0.33965766642769	0.0908964748526913	0.254113575421681
Gene	cardiac neuron	Atrial Cardiomyocyte	-0.0976810356071344	-0.321837708134364	0.126475636920095	0.388982572743969
Gene	cardiac neuron	Smooth Muscle	-0.00872255236147813	-0.20193018268657	0.184485077963613	0.928740982048939
Gene	cardiac neuron	Macrophage	-0.010724676688015	-0.24679900047073	0.2253496470947	0.928295142503891
Gene	cardiac neuron	Lymphocyte	0.0415065069342934	-0.202028705551254	0.285041719419841	0.735732564580693
Gene	cardiac neuron	Endothelial	0.18940359509894	-0.0317766575403593	0.410583847738239	0.0923584170001786
Gene	cardiac neuron	Fibroblast	-0.0755671022955413	-0.24384408015062	0.0927098755595375	0.374740160973199
Gene	cardiac neuron	Nervous	0.16355439095699	-0.0904573996444676	0.417566181558448	0.204149497088462
Gene	cardiac neuron	Adipocyte	-0.0773885302505553	-0.286918119048936	0.132141058547826	0.465043906326917
Gene	myofibroblast	Ventricular Cardiomyocyte	0.113234935280301	-6.27008580153943	6.49655567210003	0.858865843232746
Gene	myofibroblast	Atrial Cardiomyocyte	0.12381714134279	-6.14214411049998	6.38977839318555	0.843395907579449
Gene	myofibroblast	Smooth Muscle	-0.592431366739605	-3.55708761252208	2.37222487904288	0.238850362058433
Gene	myofibroblast	Macrophage	0.839832732247737	-26.5488608785125	28.228526343008	0.763481016441243
Gene	myofibroblast	Lymphocyte	0.968442565399534	-14.3376292130951	16.2745143438942	0.568918399961524
Gene	myofibroblast	Endothelial	-0.269888961961977	-1.8158579769913	1.27608005306735	0.269629310046773
Gene	myofibroblast	Fibroblast	-0.794644596542165	-6.39980022113822	4.81051102805389	0.32262448423197
Gene	myofibroblast	Nervous	-0.484342039158544	-0.944848552920299	-0.0238355253967892	0.0475487671295803
Gene	myofibroblast	Adipocyte	0.0959795901319296	-6.82170962258211	7.01366880284597	0.888910214161933
Isoform	cardiac muscle	Ventricular Cardiomyocyte	0.486380243228332	0.364480942016169	0.608279544440494	4.76353922634266e-14
Isoform	cardiac muscle	Atrial Cardiomyocyte	0.369973108760509	0.246627242893161	0.493318974627858	8.35768113764875e-09
Isoform	cardiac muscle	Smooth Muscle	-0.0881516778769397	-0.181065360733231	0.00476200497935184	0.0628857365353989
Isoform	cardiac muscle	Macrophage	-0.353821593035773	-0.436371941804745	-0.271271244266802	8.13127170987523e-16
Isoform	cardiac muscle	Lymphocyte	0.0566487342064673	-0.0770493506585545	0.190346819071489	0.405272778747476
Isoform	cardiac muscle	Endothelial	-0.0103302008354681	-0.104116587387061	0.0834561857161247	0.828641885845742
Isoform	cardiac muscle	Fibroblast	-0.255329038646629	-0.334412359361301	-0.176245717931958	6.42361691326775e-10
Isoform	cardiac muscle	Nervous	-0.0668172338549398	-0.177951412933295	0.0443169452234156	0.237854467920121
Isoform	cardiac muscle	Adipocyte	-0.138552341945558	-0.237823241737397	-0.0392814421537201	0.00635713097128116
Isoform	smooth muscle	Ventricular Cardiomyocyte	-0.0113797592462191	-0.132248395741875	0.109488877249437	0.853211376599803
Isoform	smooth muscle	Atrial Cardiomyocyte	-0.101884454862005	-0.21101442600744	0.00724551628342909	0.067180538240866
Isoform	smooth muscle	Smooth Muscle	0.126561975458499	0.0246841016485204	0.228439849268477	0.0150440504165259
Isoform	smooth muscle	Macrophage	-0.0739280120529787	-0.184556713439072	0.0367006893331151	0.189621791415831
Isoform	smooth muscle	Lymphocyte	0.179989090869723	0.0439728991690717	0.316005282570374	0.00964192103560714
Isoform	smooth muscle	Endothelial	0.0503484086123637	-0.0486674919681009	0.149364309192828	0.317986370299422
Isoform	smooth muscle	Fibroblast	0.0697217689262147	-0.0254213158776858	0.164864853730115	0.150415656650052
Isoform	smooth muscle	Nervous	-0.101775595258346	-0.210831410756016	0.00728022023932402	0.067286551631622
Isoform	smooth muscle	Adipocyte	-0.137653422447251	-0.237174777310826	-0.0381320675836763	0.00684394739188555
Isoform	endocardial	Ventricular Cardiomyocyte	-0.0597700047995409	-0.366926147486467	0.247386137887385	0.698152896282293
Isoform	endocardial	Atrial Cardiomyocyte	-0.0667322169113828	-0.368245712663834	0.234781278841068	0.659209583185217
Isoform	endocardial	Smooth Muscle	0.0666892142368907	-0.177395081075565	0.310773509549346	0.586327127685729
Isoform	endocardial	Macrophage	-0.0954407194429468	-0.340289711382747	0.149408272496854	0.438178261361958
Isoform	endocardial	Lymphocyte	0.124011936294877	-0.225581590869605	0.47360546345936	0.480273144709465
Isoform	endocardial	Endothelial	-0.0281487429592469	-0.290281789736905	0.233984303818411	0.830459296231662
Isoform	endocardial	Fibroblast	0.107307499485542	-0.157960705717783	0.372575704688868	0.421163721427555
Isoform	endocardial	Nervous	0.172981900079672	-0.13833829257138	0.484302092730725	0.270429089243117
Isoform	endocardial	Adipocyte	-0.220898865983865	-0.451957325677089	0.0101595937093581	0.0605846764921788
Isoform	immune	Ventricular Cardiomyocyte	-0.0614097566777051	-0.222927052021952	0.100107538666542	0.454372549184582
Isoform	immune	Atrial Cardiomyocyte	-0.217699458441044	-0.359120953045698	-0.0762779638363905	0.00271440194913828
Isoform	immune	Smooth Muscle	0.166846412895438	0.0370406475274469	0.296652178263429	0.0120136544552589
Isoform	immune	Macrophage	-0.000630893693818707	-0.144018794183156	0.142757006795519	0.993087443872813
Isoform	immune	Lymphocyte	0.135677890199565	-0.0446522181876697	0.3160079985868	0.139513592301156
Isoform	immune	Endothelial	0.111525233008806	-0.0181163218138127	0.241166787831426	0.0913928091316078
Isoform	immune	Fibroblast	0.10327169952283	-0.0220393497973574	0.228582748843017	0.105739892441888
Isoform	immune	Nervous	-0.0779558133495952	-0.223759862761849	0.0678482360626585	0.293082776314355
Isoform	immune	Adipocyte	-0.159625313464476	-0.288321431521148	-0.0309291954078044	0.0153079332636266
Isoform	endothelial	Ventricular Cardiomyocyte	0.450717719485345	-1.04843172379894	1.94986716276963	0.500128138622377
Isoform	endothelial	Atrial Cardiomyocyte	0.194945002231382	-1.05658621466756	1.44647621913032	0.723516431272546
Isoform	endothelial	Smooth Muscle	0.331389982038805	-0.446483887050973	1.10926385112858	0.347299015535539
Isoform	endothelial	Macrophage	-0.28285729800069	-0.668216468184374	0.102501872182994	0.12620539778817
Isoform	endothelial	Lymphocyte	-0.325643897628853	-1.18789029924891	0.5366025039912	0.401490180091285
Isoform	endothelial	Endothelial	-0.184090961803761	-0.784150876257972	0.415968952650451	0.491717826863109
Isoform	endothelial	Fibroblast	0.16505875357322	-0.639986840987122	0.970104348133562	0.642607259964123
Isoform	endothelial	Nervous	-0.0180249748688407	-0.966279929487384	0.930229979749702	0.965404016563775
Isoform	endothelial	Adipocyte	-0.331494325026606	-0.882497788077169	0.219509138023956	0.19784839904433
Isoform	fibroblast	Ventricular Cardiomyocyte	-0.216246652518424	-0.394965041370757	-0.0375282636660914	0.0181027049334634
Isoform	fibroblast	Atrial Cardiomyocyte	-0.243595010064615	-0.4175704261557	-0.0696195939735301	0.00642571344901262
Isoform	fibroblast	Smooth Muscle	0.0194499820028635	-0.12803844480206	0.166938408807787	0.794583862978234
Isoform	fibroblast	Macrophage	0.118854044014289	-0.0668139147131719	0.304522002741749	0.207617829516531
Isoform	fibroblast	Lymphocyte	0.383619392266889	0.140890476723907	0.626348307809871	0.00218142538303895
Isoform	fibroblast	Endothelial	0.171628504113062	-0.00374808320004339	0.347005091426167	0.0550258615865601
Isoform	fibroblast	Fibroblast	-0.0309378500011721	-0.166100542519648	0.104224842517304	0.651420073830522
Isoform	fibroblast	Nervous	-0.222657930654195	-0.410959974592199	-0.0343558867161901	0.0208421544812583
Isoform	fibroblast	Adipocyte	0.0198855208413028	-0.160456910443261	0.200227952125866	0.827656795092681
Isoform	cardiac neuron	Ventricular Cardiomyocyte	-0.124380595787499	-0.33965766642769	0.0908964748526913	0.254113575421681
Isoform	cardiac neuron	Atrial Cardiomyocyte	-0.0976810356071344	-0.321837708134364	0.126475636920095	0.388982572743969
Isoform	cardiac neuron	Smooth Muscle	-0.00872255236147813	-0.20193018268657	0.184485077963613	0.928740982048939
Isoform	cardiac neuron	Macrophage	-0.010724676688015	-0.24679900047073	0.2253496470947	0.928295142503891
Isoform	cardiac neuron	Lymphocyte	0.0415065069342934	-0.202028705551254	0.285041719419841	0.735732564580693
Isoform	cardiac neuron	Endothelial	0.18940359509894	-0.0317766575403593	0.410583847738239	0.0923584170001786
Isoform	cardiac neuron	Fibroblast	-0.0755671022955413	-0.24384408015062	0.0927098755595375	0.374740160973199
Isoform	cardiac neuron	Nervous	0.16355439095699	-0.0904573996444676	0.417566181558448	0.204149497088462
Isoform	cardiac neuron	Adipocyte	-0.0773885302505553	-0.286918119048936	0.132141058547826	0.465043906326917
Isoform	myofibroblast	Ventricular Cardiomyocyte	0.113234935280301	-6.27008580153943	6.49655567210003	0.858865843232746
Isoform	myofibroblast	Atrial Cardiomyocyte	0.12381714134279	-6.14214411049998	6.38977839318555	0.843395907579449
Isoform	myofibroblast	Smooth Muscle	-0.592431366739605	-3.55708761252208	2.37222487904288	0.238850362058433
Isoform	myofibroblast	Macrophage	0.839832732247737	-26.5488608785125	28.228526343008	0.763481016441243
Isoform	myofibroblast	Lymphocyte	0.968442565399534	-14.3376292130951	16.2745143438942	0.568918399961524
Isoform	myofibroblast	Endothelial	-0.269888961961977	-1.8158579769913	1.27608005306735	0.269629310046773
Isoform	myofibroblast	Fibroblast	-0.794644596542165	-6.39980022113822	4.81051102805389	0.32262448423197
Isoform	myofibroblast	Nervous	-0.484342039158544	-0.944848552920299	-0.0238355253967892	0.0475487671295803
Isoform	myofibroblast	Adipocyte	0.0959795901319296	-6.82170962258211	7.01366880284597	0.888910214161933
